# Deactivation of ligand-receptor interactions enhancing lymphocyte infiltration drives melanoma resistance to Immune Checkpoint Blockade

**DOI:** 10.1101/2023.09.20.558683

**Authors:** Sahil Sahni, Binbin Wang, Di Wu, Saugato Rahman Dhruba, Matthew Nagy, Sushant Patkar, Ingrid Ferreira, Kun Wang, Eytan Ruppin

## Abstract

Immune checkpoint blockade (ICB) is a promising cancer therapy; however, resistance often develops. To learn more about ICB resistance mechanisms, we developed IRIS (**I**mmunotherapy **R**esistance cell-cell **I**nteraction **S**canner), a machine learning model aimed at identifying candidate ligand-receptor interactions (LRI) that are likely to mediate ICB resistance in the tumor microenvironment (TME). We developed and applied IRIS to identify resistance-mediating cell-type-specific ligand-receptor interactions by analyzing deconvolved transcriptomics data of the five largest melanoma ICB therapy cohorts. This analysis identifies a set of specific ligand-receptor pairs that are deactivated as tumors develop resistance, which we refer to as *resistance deactivated interactions (RDI).* Quite strikingly, the activity of these RDIs in pre-treatment samples offers a markedly stronger predictive signal for ICB therapy response compared to those that are activated as tumors develop resistance. Their predictive accuracy surpasses the state-of-the-art published transcriptomics biomarker signatures across an array of melanoma ICB datasets. Many of these RDIs are involved in chemokine signaling. Indeed, we further validate on an independent large melanoma patient cohort that their activity is associated with CD8+ T cell infiltration and enriched in hot/brisk tumors. Taken together, this study presents a new strongly predictive ICB response biomarker signature, showing that following ICB treatment resistant tumors turn inhibit lymphocyte infiltration by deactivating specific key ligand-receptor interactions.
