## Supplemental Table 1 for "Deactivation of ligand-receptor interactions enhancing lymphocyte infiltration drives melanoma resistance to Immune Checkpoint Blockade"

### Sheet: selected-resistant-depleted-int
Supplementary Table 1: RDI Network Interactions
interaction	ligand cell	receptor cell	ligand gene	receptor gene	ligand-receptor pair	annotation
Mal_Macrophage_CCL3_CCR5	Mal	Macrophage	CCL3	CCR5	CCL3_CCR5	chemotaxis
TCD8_Bcell_CCL2_CCR2	TCD8	Bcell	CCL2	CCR2	CCL2_CCR2	chemotaxis
Bcell_NK_CCL26_CCR3	Bcell	NK	CCL26	CCR3	CCL26_CCR3	chemotaxis
NK_TCD4_F11R_F11R	NK	TCD4	F11R	F11R	F11R_F11R	cell-adhesion/LTEM
NK_pDC_JAM3_JAM3	NK	pDC	JAM3	JAM3	JAM3_JAM3	cell-adhesion/LTEM
pDC_NK_JAM3_JAM3	pDC	NK	JAM3	JAM3	JAM3_JAM3	cell-adhesion/LTEM
Mal_TCD4_CCL21_CCR7	Mal	TCD4	CCL21	CCR7	CCL21_CCR7	chemotaxis
Mal_pDC_TGFB1_TGFBR1;TGFBR2	Mal	pDC	TGFB1	TGFBR1;TGFBR2	TGFB1_TGFBR1;TGFBR2	NA
Mal_Endo_CXCL2_CXCR2	Mal	Endo	CXCL2	CXCR2	CXCL2_CXCR2	chemotaxis
skinDC_NK_CD48_CD244	skinDC	NK	CD48	CD244	CD48_CD244	activating/co-stimulatory
NK_TCD4_CCL21_CCR7	NK	TCD4	CCL21	CCR7	CCL21_CCR7	chemotaxis
TCD4_NK_JAM3_JAM3	TCD4	NK	JAM3	JAM3	JAM3_JAM3	cell-adhesion/LTEM
NK_Macrophage_JAM3_JAM3	NK	Macrophage	JAM3	JAM3	JAM3_JAM3	cell-adhesion/LTEM
NK_Mal_TNFSF10_TNFRSF10D	NK	Mal	TNFSF10	TNFRSF10D	TNFSF10_TNFRSF10D	NA
NK_TCD8_CXCL12_CXCR4	NK	TCD8	CXCL12	CXCR4	CXCL12_CXCR4	chemotaxis
NK_Bcell_CCL2_CCR2	NK	Bcell	CCL2	CCR2	CCL2_CCR2	chemotaxis
NK_Bcell_CCL3_CCR1	NK	Bcell	CCL3	CCR1	CCL3_CCR1	chemotaxis
skinDC_pDC_CXCL9_CXCR3	skinDC	pDC	CXCL9	CXCR3	CXCL9_CXCR3	chemotaxis
TCD8_pDC_TGFB1_TGFBR1;TGFBR2	TCD8	pDC	TGFB1	TGFBR1;TGFBR2	TGFB1_TGFBR1;TGFBR2	NA
NK_pDC_TGFB1_TGFBR1;TGFBR2	NK	pDC	TGFB1	TGFBR1;TGFBR2	TGFB1_TGFBR1;TGFBR2	NA
skinDC_NK_CXCL9_CXCR3	skinDC	NK	CXCL9	CXCR3	CXCL9_CXCR3	chemotaxis
NK_skinDC_CCL21_CCR7	NK	skinDC	CCL21	CCR7	CCL21_CCR7	chemotaxis
NK_skinDC_CCL25_CCR9	NK	skinDC	CCL25	CCR9	CCL25_CCR9	chemotaxis
Bcell_TCD4_JAM3_JAM3	Bcell	TCD4	JAM3	JAM3	JAM3_JAM3	cell-adhesion/LTEM
Mal_Bcell_CCL2_CCR2	Mal	Bcell	CCL2	CCR2	CCL2_CCR2	chemotaxis
Mal_TCD8_CXCL12_CXCR4	Mal	TCD8	CXCL12	CXCR4	CXCL12_CXCR4	chemotaxis
Mal_TCD8_CXCL2_CXCR2	Mal	TCD8	CXCL2	CXCR2	CXCL2_CXCR2	chemotaxis
NK_Bcell_TNFSF10_TNFRSF10A	NK	Bcell	TNFSF10	TNFRSF10A	TNFSF10_TNFRSF10A	NA
pDC_Macrophage_CCL25_CCR9	pDC	Macrophage	CCL25	CCR9	CCL25_CCR9	chemotaxis
Endo_Bcell_CCL2_CCR2	Endo	Bcell	CCL2	CCR2	CCL2_CCR2	chemotaxis
pDC_Macrophage_CCL13_CCR2	pDC	Macrophage	CCL13	CCR2	CCL13_CCR2	chemotaxis
Mal_skinDC_CCL21_CCR7	Mal	skinDC	CCL21	CCR7	CCL21_CCR7	chemotaxis
Mal_NK_CCL20_CCR6	Mal	NK	CCL20	CCR6	CCL20_CCR6	chemotaxis
TCD4_pDC_FASLG_FAS	TCD4	pDC	FASLG	FAS	FASLG_FAS	NA
Macrophage_Bcell_CCL2_CCR2	Macrophage	Bcell	CCL2	CCR2	CCL2_CCR2	chemotaxis
Mal_TCD4_MICB_KLRK1	Mal	TCD4	MICB	KLRK1	MICB_KLRK1	activating/co-stimulatory
NK_TCD4_CX3CL1_CX3CR1	NK	TCD4	CX3CL1	CX3CR1	CX3CL1_CX3CR1	chemotaxis
NK_Mal_TNFSF10_TNFRSF10C	NK	Mal	TNFSF10	TNFRSF10C	TNFSF10_TNFRSF10C	NA
TCD8_NK_CCL3_CCR1	TCD8	NK	CCL3	CCR1	CCL3_CCR1	chemotaxis
CAF_Macrophage_CCL2_CCR2	CAF	Macrophage	CCL2	CCR2	CCL2_CCR2	chemotaxis
Bcell_Mal_TGFB2_TGFBR1;TGFBR2	Bcell	Mal	TGFB2	TGFBR1;TGFBR2	TGFB2_TGFBR1;TGFBR2	NA
Mal_CAF_CCL4_CCR5	Mal	CAF	CCL4	CCR5	CCL4_CCR5	chemotaxis
CAF_Bcell_CCL3_CCR1	CAF	Bcell	CCL3	CCR1	CCL3_CCR1	chemotaxis
CAF_Bcell_CCL2_CCR2	CAF	Bcell	CCL2	CCR2	CCL2_CCR2	chemotaxis
skinDC_Macrophage_CCL25_CCR9	skinDC	Macrophage	CCL25	CCR9	CCL25_CCR9	chemotaxis
Bcell_TCD8_CXCL16_CXCR6	Bcell	TCD8	CXCL16	CXCR6	CXCL16_CXCR6	chemotaxis
Macrophage_TCD8_CXCL1_CXCR2	Macrophage	TCD8	CXCL1	CXCR2	CXCL1_CXCR2	chemotaxis
Bcell_TCD8_LGALS9_HAVCR2	Bcell	TCD8	LGALS9	HAVCR2	LGALS9_HAVCR2	checkpoint/inhibitory
NK_Endo_TGFB1_TGFBR1;TGFBR2	NK	Endo	TGFB1	TGFBR1;TGFBR2	TGFB1_TGFBR1;TGFBR2	NA
skinDC_TCD8_CXCL9_CXCR3	skinDC	TCD8	CXCL9	CXCR3	CXCL9_CXCR3	chemotaxis
TCD4_TCD8_CXCL11_CXCR3	TCD4	TCD8	CXCL11	CXCR3	CXCL11_CXCR3	chemotaxis
TCD4_TCD8_F11R_F11R	TCD4	TCD8	F11R	F11R	F11R_F11R	cell-adhesion/LTEM
pDC_CAF_CCL13_CCR1	pDC	CAF	CCL13	CCR1	CCL13_CCR1	chemotaxis
TCD4_pDC_JAM3_JAM3	TCD4	pDC	JAM3	JAM3	JAM3_JAM3	cell-adhesion/LTEM
NK_TCD8_CX3CL1_CX3CR1	NK	TCD8	CX3CL1	CX3CR1	CX3CL1_CX3CR1	chemotaxis
TCD8_NK_CCL2_CCR2	TCD8	NK	CCL2	CCR2	CCL2_CCR2	chemotaxis
Endo_TCD8_CXCL10_CXCR3	Endo	TCD8	CXCL10	CXCR3	CXCL10_CXCR3	chemotaxis
NK_TCD8_CXCL13_CXCR3	NK	TCD8	CXCL13	CXCR3	CXCL13_CXCR3	chemotaxis
TCD4_TCD8_CXCL10_CXCR3	TCD4	TCD8	CXCL10	CXCR3	CXCL10_CXCR3	chemotaxis
TCD4_Bcell_JAM3_JAM3	TCD4	Bcell	JAM3	JAM3	JAM3_JAM3	cell-adhesion/LTEM
pDC_TCD8_CXCL10_CXCR3	pDC	TCD8	CXCL10	CXCR3	CXCL10_CXCR3	chemotaxis
skinDC_TCD4_CD48_CD2	skinDC	TCD4	CD48	CD2	CD48_CD2	activating/co-stimulatory
CAF_NK_TGFB1_TGFBR1;TGFBR2	CAF	NK	TGFB1	TGFBR1;TGFBR2	TGFB1_TGFBR1;TGFBR2	NA
pDC_skinDC_CCL25_CCR9	pDC	skinDC	CCL25	CCR9	CCL25_CCR9	chemotaxis
Endo_Bcell_CCL20_CCR6	Endo	Bcell	CCL20	CCR6	CCL20_CCR6	chemotaxis
skinDC_TCD8_PDCD1LG2_PDCD1	skinDC	TCD8	PDCD1LG2	PDCD1	PDCD1LG2_PDCD1	checkpoint/inhibitory
pDC_TCD4_CCL2_CCR2	pDC	TCD4	CCL2	CCR2	CCL2_CCR2	chemotaxis
CAF_TCD8_CXCL13_CXCR3	CAF	TCD8	CXCL13	CXCR3	CXCL13_CXCR3	chemotaxis
Endo_skinDC_CCL13_CCR1	Endo	skinDC	CCL13	CCR1	CCL13_CCR1	chemotaxis
pDC_NK_CCL13_CCR1	pDC	NK	CCL13	CCR1	CCL13_CCR1	chemotaxis
Macrophage_TCD4_JAM3_JAM3	Macrophage	TCD4	JAM3	JAM3	JAM3_JAM3	cell-adhesion/LTEM
TCD4_skinDC_CXCL13_CXCR3	TCD4	skinDC	CXCL13	CXCR3	CXCL13_CXCR3	chemotaxis
Endo_skinDC_CCL20_CCR6	Endo	skinDC	CCL20	CCR6	CCL20_CCR6	chemotaxis
NK_CAF_TNFSF10_TNFRSF10D	NK	CAF	TNFSF10	TNFRSF10D	TNFSF10_TNFRSF10D	NA
TCD8_NK_CCL13_CCR1	TCD8	NK	CCL13	CCR1	CCL13_CCR1	chemotaxis
TCD4_Macrophage_JAM3_JAM3	TCD4	Macrophage	JAM3	JAM3	JAM3_JAM3	cell-adhesion/LTEM
Bcell_NK_CXCL16_CXCR6	Bcell	NK	CXCL16	CXCR6	CXCL16_CXCR6	chemotaxis
CAF_TCD8_ALCAM_CD6	CAF	TCD8	ALCAM	CD6	ALCAM_CD6	activating/co-stimulatory
pDC_Bcell_CCL2_CCR2	pDC	Bcell	CCL2	CCR2	CCL2_CCR2	chemotaxis
TCD8_skinDC_TNFSF11_TNFRSF11A	TCD8	skinDC	TNFSF11	TNFRSF11A	TNFSF11_TNFRSF11A	NA
Macrophage_pDC_SIGLEC1_SPN	Macrophage	pDC	SIGLEC1	SPN	SIGLEC1_SPN	cell-adhesion/LTEM
Mal_pDC_TGFB2_TGFBR1;TGFBR2	Mal	pDC	TGFB2	TGFBR1;TGFBR2	TGFB2_TGFBR1;TGFBR2	NA
CAF_pDC_TGFB1_TGFBR1;TGFBR2	CAF	pDC	TGFB1	TGFBR1;TGFBR2	TGFB1_TGFBR1;TGFBR2	NA
CAF_TCD8_CXCL16_CXCR6	CAF	TCD8	CXCL16	CXCR6	CXCL16_CXCR6	chemotaxis
skinDC_TCD8_CXCL10_CXCR3	skinDC	TCD8	CXCL10	CXCR3	CXCL10_CXCR3	chemotaxis
pDC_TCD8_ICOSLG_CD28	pDC	TCD8	ICOSLG	CD28	ICOSLG_CD28	activating/co-stimulatory
skinDC_NK_TGFB3_ACVRL1;TGFBR2	skinDC	NK	TGFB3	ACVRL1;TGFBR2	TGFB3_ACVRL1;TGFBR2	NA
Macrophage_Bcell_IL10_IL10RA;IL10RB	Macrophage	Bcell	IL10	IL10RA;IL10RB	IL10_IL10RA;IL10RB	NA
Macrophage_NK_CX3CL1_CX3CR1	Macrophage	NK	CX3CL1	CX3CR1	CX3CL1_CX3CR1	chemotaxis
Mal_NK_CCL3_CCR5	Mal	NK	CCL3	CCR5	CCL3_CCR5	chemotaxis
TCD8_TCD4_CCL3_CCR5	TCD8	TCD4	CCL3	CCR5	CCL3_CCR5	chemotaxis
skinDC_Bcell_TNFSF13_TNFRSF13B	skinDC	Bcell	TNFSF13	TNFRSF13B	TNFSF13_TNFRSF13B	activating/co-stimulatory
Mal_TCD8_MICB_KLRK1	Mal	TCD8	MICB	KLRK1	MICB_KLRK1	activating/co-stimulatory
Endo_Macrophage_CCL25_CCR9	Endo	Macrophage	CCL25	CCR9	CCL25_CCR9	chemotaxis
NK_Macrophage_CCL25_CCR9	NK	Macrophage	CCL25	CCR9	CCL25_CCR9	chemotaxis
Mal_Bcell_CCL21_CCR7	Mal	Bcell	CCL21	CCR7	CCL21_CCR7	chemotaxis
NK_Macrophage_CCL3_CCR5	NK	Macrophage	CCL3	CCR5	CCL3_CCR5	chemotaxis
CAF_Macrophage_CCL25_CCR9	CAF	Macrophage	CCL25	CCR9	CCL25_CCR9	chemotaxis
NK_skinDC_TNFSF10_TNFRSF10C	NK	skinDC	TNFSF10	TNFRSF10C	TNFSF10_TNFRSF10C	NA
Mal_TCD8_CCL2_CCR2	Mal	TCD8	CCL2	CCR2	CCL2_CCR2	chemotaxis
TCD4_TCD8_CXCL12_CXCR4	TCD4	TCD8	CXCL12	CXCR4	CXCL12_CXCR4	chemotaxis
CAF_TCD8_CCL2_CCR2	CAF	TCD8	CCL2	CCR2	CCL2_CCR2	chemotaxis
TCD4_Endo_SELPLG_SELP	TCD4	Endo	SELPLG	SELP	SELPLG_SELP	cell-adhesion/LTEM
NK_TCD4_JAM3_JAM3	NK	TCD4	JAM3	JAM3	JAM3_JAM3	cell-adhesion/LTEM
NK_TCD4_TNFSF10_TNFRSF10D	NK	TCD4	TNFSF10	TNFRSF10D	TNFSF10_TNFRSF10D	NA
skinDC_Macrophage_IL34_CSF1R	skinDC	Macrophage	IL34	CSF1R	IL34_CSF1R	NA
NK_CAF_CCL3_CCR5	NK	CAF	CCL3	CCR5	CCL3_CCR5	chemotaxis
TCD8_Bcell_CCL3_CCR1	TCD8	Bcell	CCL3	CCR1	CCL3_CCR1	chemotaxis
Bcell_pDC_TGFB3_TGFBR1;TGFBR2	Bcell	pDC	TGFB3	TGFBR1;TGFBR2	TGFB3_TGFBR1;TGFBR2	NA
NK_Macrophage_IL34_CSF1R	NK	Macrophage	IL34	CSF1R	IL34_CSF1R	NA
NK_Macrophage_TNFSF10_TNFRSF10C	NK	Macrophage	TNFSF10	TNFRSF10C	TNFSF10_TNFRSF10C	NA
Mal_CAF_CCL3_CCR1	Mal	CAF	CCL3	CCR1	CCL3_CCR1	chemotaxis
Mal_Macrophage_CCL3_CCR1	Mal	Macrophage	CCL3	CCR1	CCL3_CCR1	chemotaxis
pDC_CAF_CCL3_CCR1	pDC	CAF	CCL3	CCR1	CCL3_CCR1	chemotaxis
Mal_Endo_CXCL13_CXCR3	Mal	Endo	CXCL13	CXCR3	CXCL13_CXCR3	chemotaxis
Mal_skinDC_CCL3_CCR1	Mal	skinDC	CCL3	CCR1	CCL3_CCR1	chemotaxis
Mal_TCD8_CCL27_CCR2	Mal	TCD8	CCL27	CCR2	CCL27_CCR2	chemotaxis
skinDC_NK_CCL13_CCR2	skinDC	NK	CCL13	CCR2	CCL13_CCR2	chemotaxis
pDC_Macrophage_CCL13_CCR1	pDC	Macrophage	CCL13	CCR1	CCL13_CCR1	chemotaxis
Macrophage_CAF_CCL24_CCR3	Macrophage	CAF	CCL24	CCR3	CCL24_CCR3	chemotaxis
Macrophage_CAF_TNFSF10_TNFRSF10D	Macrophage	CAF	TNFSF10	TNFRSF10D	TNFSF10_TNFRSF10D	NA
TCD8_skinDC_CCL2_CCR2	TCD8	skinDC	CCL2	CCR2	CCL2_CCR2	chemotaxis
pDC_CAF_IFNB1_IFNAR1;IFNAR2	pDC	CAF	IFNB1	IFNAR1;IFNAR2	IFNB1_IFNAR1;IFNAR2	pro-inflammatory
Macrophage_skinDC_SIGLEC1_SPN	Macrophage	skinDC	SIGLEC1	SPN	SIGLEC1_SPN	cell-adhesion/LTEM
TCD8_TCD4_F11R_F11R	TCD8	TCD4	F11R	F11R	F11R_F11R	cell-adhesion/LTEM
skinDC_NK_CD48_CD2	skinDC	NK	CD48	CD2	CD48_CD2	activating/co-stimulatory
TCD4_pDC_CXCL11_CXCR3	TCD4	pDC	CXCL11	CXCR3	CXCL11_CXCR3	chemotaxis
TCD4_NK_CXCL11_CXCR3	TCD4	NK	CXCL11	CXCR3	CXCL11_CXCR3	chemotaxis
Mal_TCD4_CCL4_CCR5	Mal	TCD4	CCL4	CCR5	CCL4_CCR5	chemotaxis
NK_skinDC_CCL2_CCR2	NK	skinDC	CCL2	CCR2	CCL2_CCR2	chemotaxis
NK_skinDC_TNFSF10_TNFRSF10D	NK	skinDC	TNFSF10	TNFRSF10D	TNFSF10_TNFRSF10D	NA
pDC_skinDC_CCL2_CCR2	pDC	skinDC	CCL2	CCR2	CCL2_CCR2	chemotaxis
NK_TCD4_CCL3_CCR5	NK	TCD4	CCL3	CCR5	CCL3_CCR5	chemotaxis
pDC_Macrophage_CCL27_CCR2	pDC	Macrophage	CCL27	CCR2	CCL27_CCR2	chemotaxis
Mal_NK_CCL3_CCR1	Mal	NK	CCL3	CCR1	CCL3_CCR1	chemotaxis
Mal_NK_MICA_KLRK1	Mal	NK	MICA	KLRK1	MICA_KLRK1	activating/co-stimulatory
skinDC_pDC_TGFB3_TGFBR1;TGFBR2	skinDC	pDC	TGFB3	TGFBR1;TGFBR2	TGFB3_TGFBR1;TGFBR2	NA
Macrophage_Bcell_TNFSF10_TNFRSF10A	Macrophage	Bcell	TNFSF10	TNFRSF10A	TNFSF10_TNFRSF10A	NA
NK_Macrophage_TNFSF10_TNFRSF10D	NK	Macrophage	TNFSF10	TNFRSF10D	TNFSF10_TNFRSF10D	NA
CAF_Macrophage_CCL27_CCR2	CAF	Macrophage	CCL27	CCR2	CCL27_CCR2	chemotaxis
Bcell_Mal_TGFB2_ACVRL1;TGFBR2	Bcell	Mal	TGFB2	ACVRL1;TGFBR2	TGFB2_ACVRL1;TGFBR2	NA
skinDC_pDC_TGFB1_TGFBR1;TGFBR2	skinDC	pDC	TGFB1	TGFBR1;TGFBR2	TGFB1_TGFBR1;TGFBR2	NA
Macrophage_NK_JAM3_JAM3	Macrophage	NK	JAM3	JAM3	JAM3_JAM3	cell-adhesion/LTEM
Mal_CAF_CCL7_CCR1	Mal	CAF	CCL7	CCR1	CCL7_CCR1	chemotaxis
pDC_Macrophage_CCL13_CCR3	pDC	Macrophage	CCL13	CCR3	CCL13_CCR3	chemotaxis
TCD4_TCD8_CCL2_CCR2	TCD4	TCD8	CCL2	CCR2	CCL2_CCR2	chemotaxis
NK_Endo_JAM3_JAM3	NK	Endo	JAM3	JAM3	JAM3_JAM3	cell-adhesion/LTEM
Endo_skinDC_JAM3_JAM3	Endo	skinDC	JAM3	JAM3	JAM3_JAM3	cell-adhesion/LTEM
NK_TCD4_CCL2_CCR2	NK	TCD4	CCL2	CCR2	CCL2_CCR2	chemotaxis
pDC_Bcell_TNFSF9_TNFRSF9	pDC	Bcell	TNFSF9	TNFRSF9	TNFSF9_TNFRSF9	activating/co-stimulatory
NK_skinDC_CCL3_CCR5	NK	skinDC	CCL3	CCR5	CCL3_CCR5	chemotaxis
skinDC_NK_CXCL1_CXCR2	skinDC	NK	CXCL1	CXCR2	CXCL1_CXCR2	chemotaxis
skinDC_NK_JAM3_ITGAM;ITGB2	skinDC	NK	JAM3	ITGAM;ITGB2	JAM3_ITGAM;ITGB2	cell-adhesion/LTEM
Mal_NK_MICB_KLRK1	Mal	NK	MICB	KLRK1	MICB_KLRK1	activating/co-stimulatory
pDC_skinDC_CCL13_CCR2	pDC	skinDC	CCL13	CCR2	CCL13_CCR2	chemotaxis
Mal_Bcell_CCL3_CCR1	Mal	Bcell	CCL3	CCR1	CCL3_CCR1	chemotaxis
skinDC_pDC_MIF_CD74	skinDC	pDC	MIF	CD74	MIF_CD74	pro-inflammatory
skinDC_Macrophage_JAM3_ITGAM;ITGB2	skinDC	Macrophage	JAM3	ITGAM;ITGB2	JAM3_ITGAM;ITGB2	cell-adhesion/LTEM
TCD4_Bcell_CCL2_CCR2	TCD4	Bcell	CCL2	CCR2	CCL2_CCR2	chemotaxis
TCD4_Bcell_TNFSF10_TNFRSF10A	TCD4	Bcell	TNFSF10	TNFRSF10A	TNFSF10_TNFRSF10A	NA
Bcell_NK_JAM3_ITGAM;ITGB2	Bcell	NK	JAM3	ITGAM;ITGB2	JAM3_ITGAM;ITGB2	cell-adhesion/LTEM
Endo_TCD8_CXCL1_CXCR2	Endo	TCD8	CXCL1	CXCR2	CXCL1_CXCR2	chemotaxis
skinDC_TCD8_CXCL1_CXCR2	skinDC	TCD8	CXCL1	CXCR2	CXCL1_CXCR2	chemotaxis
pDC_skinDC_CCL5_CCR5	pDC	skinDC	CCL5	CCR5	CCL5_CCR5	chemotaxis
CAF_NK_CXCL2_CXCR2	CAF	NK	CXCL2	CXCR2	CXCL2_CXCR2	chemotaxis
NK_TCD4_XCL1_XCR1	NK	TCD4	XCL1	XCR1	XCL1_XCR1	chemotaxis
NK_skinDC_CX3CL1_CX3CR1	NK	skinDC	CX3CL1	CX3CR1	CX3CL1_CX3CR1	chemotaxis
skinDC_Mal_MIF_CD74	skinDC	Mal	MIF	CD74	MIF_CD74	pro-inflammatory
CAF_pDC_IFNB1_IFNAR1;IFNAR2	CAF	pDC	IFNB1	IFNAR1;IFNAR2	IFNB1_IFNAR1;IFNAR2	pro-inflammatory
CAF_pDC_TGFB3_TGFBR1;TGFBR2	CAF	pDC	TGFB3	TGFBR1;TGFBR2	TGFB3_TGFBR1;TGFBR2	NA
TCD4_NK_F11R_F11R	TCD4	NK	F11R	F11R	F11R_F11R	cell-adhesion/LTEM
pDC_Bcell_CCL13_CCR2	pDC	Bcell	CCL13	CCR2	CCL13_CCR2	chemotaxis
Mal_NK_CXCL13_CXCR3	Mal	NK	CXCL13	CXCR3	CXCL13_CXCR3	chemotaxis
Mal_skinDC_CCL2_CCR2	Mal	skinDC	CCL2	CCR2	CCL2_CCR2	chemotaxis
pDC_skinDC_CCL13_CCR1	pDC	skinDC	CCL13	CCR1	CCL13_CCR1	chemotaxis
NK_Endo_TNFSF10_TNFRSF10C	NK	Endo	TNFSF10	TNFRSF10C	TNFSF10_TNFRSF10C	NA
skinDC_Macrophage_MIF_CD74	skinDC	Macrophage	MIF	CD74	MIF_CD74	pro-inflammatory
pDC_Macrophage_CCL2_CCR2	pDC	Macrophage	CCL2	CCR2	CCL2_CCR2	chemotaxis
pDC_Macrophage_CCL3_CCR5	pDC	Macrophage	CCL3	CCR5	CCL3_CCR5	chemotaxis
pDC_NK_CCL13_CCR3	pDC	NK	CCL13	CCR3	CCL13_CCR3	chemotaxis
NK_skinDC_CCL3_CCR1	NK	skinDC	CCL3	CCR1	CCL3_CCR1	chemotaxis
Mal_NK_CCL2_CCR2	Mal	NK	CCL2	CCR2	CCL2_CCR2	chemotaxis
TCD4_pDC_CXCL10_CXCR3	TCD4	pDC	CXCL10	CXCR3	CXCL10_CXCR3	chemotaxis
CAF_skinDC_CCL3_CCR1	CAF	skinDC	CCL3	CCR1	CCL3_CCR1	chemotaxis
NK_TCD8_TNFSF10_TNFRSF10A	NK	TCD8	TNFSF10	TNFRSF10A	TNFSF10_TNFRSF10A	NA
CAF_skinDC_CCL7_CCR1	CAF	skinDC	CCL7	CCR1	CCL7_CCR1	chemotaxis
TCD4_Macrophage_MIF_CD74	TCD4	Macrophage	MIF	CD74	MIF_CD74	pro-inflammatory
skinDC_CAF_CCL3_CCR1	skinDC	CAF	CCL3	CCR1	CCL3_CCR1	chemotaxis
Mal_pDC_CXCL13_CXCR3	Mal	pDC	CXCL13	CXCR3	CXCL13_CXCR3	chemotaxis
Endo_Bcell_VCAM1_ITGA4;ITGB1	Endo	Bcell	VCAM1	ITGA4;ITGB1	VCAM1_ITGA4;ITGB1	cell-adhesion/LTEM
Endo_NK_CXCL10_CXCR3	Endo	NK	CXCL10	CXCR3	CXCL10_CXCR3	chemotaxis
pDC_NK_JAM3_ITGAM;ITGB2	pDC	NK	JAM3	ITGAM;ITGB2	JAM3_ITGAM;ITGB2	cell-adhesion/LTEM
Bcell_Macrophage_TGFB2_TGFBR1;TGFBR2	Bcell	Macrophage	TGFB2	TGFBR1;TGFBR2	TGFB2_TGFBR1;TGFBR2	NA
pDC_Macrophage_CCL5_CCR5	pDC	Macrophage	CCL5	CCR5	CCL5_CCR5	chemotaxis
Endo_pDC_CXCL10_CXCR3	Endo	pDC	CXCL10	CXCR3	CXCL10_CXCR3	chemotaxis
Endo_skinDC_CCL3_CCR1	Endo	skinDC	CCL3	CCR1	CCL3_CCR1	chemotaxis
Endo_Macrophage_CCL2_CCR2	Endo	Macrophage	CCL2	CCR2	CCL2_CCR2	chemotaxis
Mal_TCD8_CCL3_CCR5	Mal	TCD8	CCL3	CCR5	CCL3_CCR5	chemotaxis
TCD4_Bcell_ICAM3_ITGAL;ITGB2	TCD4	Bcell	ICAM3	ITGAL;ITGB2	ICAM3_ITGAL;ITGB2	cell-adhesion/LTEM
Mal_NK_CXCL16_CXCR6	Mal	NK	CXCL16	CXCR6	CXCL16_CXCR6	chemotaxis
NK_Macrophage_MIF_CD74	NK	Macrophage	MIF	CD74	MIF_CD74	pro-inflammatory
NK_TCD8_CXCL9_CXCR3	NK	TCD8	CXCL9	CXCR3	CXCL9_CXCR3	chemotaxis
Macrophage_TCD8_CXCL10_CXCR3	Macrophage	TCD8	CXCL10	CXCR3	CXCL10_CXCR3	chemotaxis
Macrophage_TCD8_CXCL11_CXCR3	Macrophage	TCD8	CXCL11	CXCR3	CXCL11_CXCR3	chemotaxis
CAF_TCD8_CXCL9_CXCR3	CAF	TCD8	CXCL9	CXCR3	CXCL9_CXCR3	chemotaxis
Bcell_TCD8_CXCL13_CXCR3	Bcell	TCD8	CXCL13	CXCR3	CXCL13_CXCR3	chemotaxis
Mal_TCD8_CXCL10_CXCR3	Mal	TCD8	CXCL10	CXCR3	CXCL10_CXCR3	chemotaxis
Macrophage_Bcell_CCL13_CCR2	Macrophage	Bcell	CCL13	CCR2	CCL13_CCR2	chemotaxis
Macrophage_Bcell_CCL20_CCR6	Macrophage	Bcell	CCL20	CCR6	CCL20_CCR6	chemotaxis
Mal_TCD8_CXCL11_CXCR3	Mal	TCD8	CXCL11	CXCR3	CXCL11_CXCR3	chemotaxis
pDC_TCD4_CCL22_CCR4	pDC	TCD4	CCL22	CCR4	CCL22_CCR4	chemotaxis
CAF_Macrophage_CCL11_CCR3	CAF	Macrophage	CCL11	CCR3	CCL11_CCR3	chemotaxis
Bcell_TCD8_CXCL11_CXCR3	Bcell	TCD8	CXCL11	CXCR3	CXCL11_CXCR3	chemotaxis
CAF_TCD8_CXCL11_CXCR3	CAF	TCD8	CXCL11	CXCR3	CXCL11_CXCR3	chemotaxis
Macrophage_skinDC_CCL13_CCR2	Macrophage	skinDC	CCL13	CCR2	CCL13_CCR2	chemotaxis
Macrophage_TCD8_CXCL9_CXCR3	Macrophage	TCD8	CXCL9	CXCR3	CXCL9_CXCR3	chemotaxis
pDC_CAF_CXCL9_CXCR3	pDC	CAF	CXCL9	CXCR3	CXCL9_CXCR3	chemotaxis
skinDC_TCD8_CXCL13_CXCR3	skinDC	TCD8	CXCL13	CXCR3	CXCL13_CXCR3	chemotaxis
skinDC_Endo_CXCL6_CXCR2	skinDC	Endo	CXCL6	CXCR2	CXCL6_CXCR2	chemotaxis
Endo_skinDC_CCL13_CCR2	Endo	skinDC	CCL13	CCR2	CCL13_CCR2	chemotaxis
skinDC_TCD8_CXCL6_CXCR2	skinDC	TCD8	CXCL6	CXCR2	CXCL6_CXCR2	chemotaxis
Endo_Bcell_CCL13_CCR2	Endo	Bcell	CCL13	CCR2	CCL13_CCR2	chemotaxis
pDC_NK_CCL22_CCR4	pDC	NK	CCL22	CCR4	CCL22_CCR4	chemotaxis
TCD8_Macrophage_CCL13_CCR3	TCD8	Macrophage	CCL13	CCR3	CCL13_CCR3	chemotaxis
pDC_skinDC_CCL20_CCR6	pDC	skinDC	CCL20	CCR6	CCL20_CCR6	chemotaxis
TCD8_TCD4_FASLG_FAS	TCD8	TCD4	FASLG	FAS	FASLG_FAS	NA
skinDC_TCD8_CX3CL1_CX3CR1	skinDC	TCD8	CX3CL1	CX3CR1	CX3CL1_CX3CR1	chemotaxis
NK_TCD4_CD48_CD2	NK	TCD4	CD48	CD2	CD48_CD2	activating/co-stimulatory
Macrophage_TCD4_CD48_CD2	Macrophage	TCD4	CD48	CD2	CD48_CD2	activating/co-stimulatory
pDC_CAF_TGFB3_ACVRL1;TGFBR2	pDC	CAF	TGFB3	ACVRL1;TGFBR2	TGFB3_ACVRL1;TGFBR2	NA
skinDC_Endo_JAM3_JAM3	skinDC	Endo	JAM3	JAM3	JAM3_JAM3	cell-adhesion/LTEM
TCD8_Bcell_IL6_IL6R;IL6ST	TCD8	Bcell	IL6	IL6R;IL6ST	IL6_IL6R;IL6ST	pro-inflammatory
TCD4_skinDC_CCL25_CCR9	TCD4	skinDC	CCL25	CCR9	CCL25_CCR9	chemotaxis
skinDC_Bcell_CCL20_CCR6	skinDC	Bcell	CCL20	CCR6	CCL20_CCR6	chemotaxis
skinDC_Bcell_TNFSF13_TNFRSF17	skinDC	Bcell	TNFSF13	TNFRSF17	TNFSF13_TNFRSF17	activating/co-stimulatory
TCD4_CAF_CCL13_CCR1	TCD4	CAF	CCL13	CCR1	CCL13_CCR1	chemotaxis
Endo_Macrophage_CCL13_CCR1	Endo	Macrophage	CCL13	CCR1	CCL13_CCR1	chemotaxis
Macrophage_skinDC_CCL13_CCR1	Macrophage	skinDC	CCL13	CCR1	CCL13_CCR1	chemotaxis
TCD8_Bcell_CCL13_CCR1	TCD8	Bcell	CCL13	CCR1	CCL13_CCR1	chemotaxis
TCD8_Bcell_CCL20_CCR6	TCD8	Bcell	CCL20	CCR6	CCL20_CCR6	chemotaxis
Macrophage_CAF_CCL13_CCR1	Macrophage	CAF	CCL13	CCR1	CCL13_CCR1	chemotaxis
TCD8_NK_CCL13_CCR3	TCD8	NK	CCL13	CCR3	CCL13_CCR3	chemotaxis
TCD8_NK_CX3CL1_CX3CR1	TCD8	NK	CX3CL1	CX3CR1	CX3CL1_CX3CR1	chemotaxis
Macrophage_skinDC_CCL13_CCR3	Macrophage	skinDC	CCL13	CCR3	CCL13_CCR3	chemotaxis
Endo_CAF_CCL13_CCR1	Endo	CAF	CCL13	CCR1	CCL13_CCR1	chemotaxis
TCD8_CAF_CCL13_CCR1	TCD8	CAF	CCL13	CCR1	CCL13_CCR1	chemotaxis
Endo_TCD8_CXCL13_CXCR3	Endo	TCD8	CXCL13	CXCR3	CXCL13_CXCR3	chemotaxis
Endo_NK_CCL13_CCR3	Endo	NK	CCL13	CCR3	CCL13_CCR3	chemotaxis
TCD8_Bcell_CCL13_CCR2	TCD8	Bcell	CCL13	CCR2	CCL13_CCR2	chemotaxis
TCD8_Macrophage_CCL13_CCR1	TCD8	Macrophage	CCL13	CCR1	CCL13_CCR1	chemotaxis
Macrophage_TCD8_CX3CL1_CX3CR1	Macrophage	TCD8	CX3CL1	CX3CR1	CX3CL1_CX3CR1	chemotaxis
TCD8_TCD4_CCL13_CCR1	TCD8	TCD4	CCL13	CCR1	CCL13_CCR1	chemotaxis
Macrophage_TCD4_SIGLEC1_SPN	Macrophage	TCD4	SIGLEC1	SPN	SIGLEC1_SPN	cell-adhesion/LTEM
Bcell_CAF_CCL13_CCR1	Bcell	CAF	CCL13	CCR1	CCL13_CCR1	chemotaxis
TCD8_skinDC_CCL13_CCR1	TCD8	skinDC	CCL13	CCR1	CCL13_CCR1	chemotaxis
pDC_Macrophage_CCL4_CCR5	pDC	Macrophage	CCL4	CCR5	CCL4_CCR5	chemotaxis
pDC_NK_CCL4_CCR5	pDC	NK	CCL4	CCR5	CCL4_CCR5	chemotaxis
Endo_NK_CCL13_CCR1	Endo	NK	CCL13	CCR1	CCL13_CCR1	chemotaxis
NK_TCD8_CXCL10_CXCR3	NK	TCD8	CXCL10	CXCR3	CXCL10_CXCR3	chemotaxis
skinDC_NK_CX3CL1_CX3CR1	skinDC	NK	CX3CL1	CX3CR1	CX3CL1_CX3CR1	chemotaxis
Mal_NK_HLA-G_KIR3DL2	Mal	NK	HLA-G	KIR3DL2	HLA-G_KIR3DL2	checkpoint/inhibitory
Endo_NK_CCL20_CCR6	Endo	NK	CCL20	CCR6	CCL20_CCR6	chemotaxis
TCD8_Bcell_IL13_IL13RA1	TCD8	Bcell	IL13	IL13RA1	IL13_IL13RA1	NA
TCD8_Bcell_IL13_IL13RA2	TCD8	Bcell	IL13	IL13RA2	IL13_IL13RA2	NA
Macrophage_Endo_CXCL5_CXCR2	Macrophage	Endo	CXCL5	CXCR2	CXCL5_CXCR2	chemotaxis
CAF_skinDC_CCL11_CCR3	CAF	skinDC	CCL11	CCR3	CCL11_CCR3	chemotaxis
skinDC_Bcell_CCL17_CCR4	skinDC	Bcell	CCL17	CCR4	CCL17_CCR4	chemotaxis
skinDC_Macrophage_CCL27_CCR2	skinDC	Macrophage	CCL27	CCR2	CCL27_CCR2	chemotaxis
skinDC_TCD8_CD86_CD28	skinDC	TCD8	CD86	CD28	CD86_CD28	activating/co-stimulatory
NK_Macrophage_TGFB1_TGFBR1;TGFBR2	NK	Macrophage	TGFB1	TGFBR1;TGFBR2	TGFB1_TGFBR1;TGFBR2	NA
Mal_NK_HLA-C_KIR2DS4	Mal	NK	HLA-C	KIR2DS4	HLA-C_KIR2DS4	activating/co-stimulatory
Mal_NK_HLA-G_KIR2DL4	Mal	NK	HLA-G	KIR2DL4	HLA-G_KIR2DL4	checkpoint/inhibitory
TCD8_skinDC_CCL25_CCR9	TCD8	skinDC	CCL25	CCR9	CCL25_CCR9	chemotaxis
Mal_NK_HLA-F_KIR3DL2	Mal	NK	HLA-F	KIR3DL2	HLA-F_KIR3DL2	checkpoint/inhibitory
CAF_Endo_TGFB1_TGFBR1;TGFBR2	CAF	Endo	TGFB1	TGFBR1;TGFBR2	TGFB1_TGFBR1;TGFBR2	NA
NK_TCD8_XCL1_XCR1	NK	TCD8	XCL1	XCR1	XCL1_XCR1	chemotaxis
Macrophage_Endo_CXCL2_CXCR2	Macrophage	Endo	CXCL2	CXCR2	CXCL2_CXCR2	chemotaxis
Endo_CAF_CXCL1_CXCR2	Endo	CAF	CXCL1	CXCR2	CXCL1_CXCR2	chemotaxis
TCD4_NK_CCL22_CCR4	TCD4	NK	CCL22	CCR4	CCL22_CCR4	chemotaxis
CAF_pDC_TGFB3_ACVRL1;TGFBR2	CAF	pDC	TGFB3	ACVRL1;TGFBR2	TGFB3_ACVRL1;TGFBR2	NA
Mal_Endo_TGFB1_TGFBR1;TGFBR2	Mal	Endo	TGFB1	TGFBR1;TGFBR2	TGFB1_TGFBR1;TGFBR2	NA
Mal_Endo_TGFB3_TGFBR1;TGFBR2	Mal	Endo	TGFB3	TGFBR1;TGFBR2	TGFB3_TGFBR1;TGFBR2	NA
pDC_TCD4_CCL27_CCR2	pDC	TCD4	CCL27	CCR2	CCL27_CCR2	chemotaxis
NK_skinDC_XCL1_XCR1	NK	skinDC	XCL1	XCR1	XCL1_XCR1	chemotaxis
pDC_NK_IFNB1_IFNAR1;IFNAR2	pDC	NK	IFNB1	IFNAR1;IFNAR2	IFNB1_IFNAR1;IFNAR2	pro-inflammatory
CAF_Mal_TGFB1_ACVRL1;TGFBR2	CAF	Mal	TGFB1	ACVRL1;TGFBR2	TGFB1_ACVRL1;TGFBR2	NA
NK_TCD8_TNFSF10_TNFRSF10C	NK	TCD8	TNFSF10	TNFRSF10C	TNFSF10_TNFRSF10C	NA
Macrophage_skinDC_TNFSF10_TNFRSF10D	Macrophage	skinDC	TNFSF10	TNFRSF10D	TNFSF10_TNFRSF10D	NA
Bcell_Macrophage_CCL25_CCR9	Bcell	Macrophage	CCL25	CCR9	CCL25_CCR9	chemotaxis
Mal_NK_CCL7_CCR3	Mal	NK	CCL7	CCR3	CCL7_CCR3	chemotaxis
Macrophage_NK_CCL20_CCR6	Macrophage	NK	CCL20	CCR6	CCL20_CCR6	chemotaxis
TCD4_NK_CCL2_CCR2	TCD4	NK	CCL2	CCR2	CCL2_CCR2	chemotaxis
NK_TCD4_CXCL13_CXCR5	NK	TCD4	CXCL13	CXCR5	CXCL13_CXCR5	chemotaxis
Endo_NK_ICAM2_ITGAL;ITGB2	Endo	NK	ICAM2	ITGAL;ITGB2	ICAM2_ITGAL;ITGB2	cell-adhesion/LTEM
Bcell_Macrophage_TNFSF10_TNFRSF10D	Bcell	Macrophage	TNFSF10	TNFRSF10D	TNFSF10_TNFRSF10D	NA
CAF_NK_CCL7_CCR3	CAF	NK	CCL7	CCR3	CCL7_CCR3	chemotaxis
Bcell_NK_TGFB2_TGFBR1;TGFBR2	Bcell	NK	TGFB2	TGFBR1;TGFBR2	TGFB2_TGFBR1;TGFBR2	NA
Bcell_Macrophage_IL34_CSF1R	Bcell	Macrophage	IL34	CSF1R	IL34_CSF1R	NA
CAF_NK_CCL20_CCR6	CAF	NK	CCL20	CCR6	CCL20_CCR6	chemotaxis
